# Genome-wide Screens Identify Lineage- and Tumor Specific-Genes Modulating MHC-I and MHC-II Immunosurveillance in Human Lymphomas

**DOI:** 10.1101/2020.03.13.989558

**Authors:** Devin Dersh, James D. Phelan, Megan E. Gumina, Boya Wang, Jesse H. Arbuckle, Jaroslav Holly, Rigel J. Kishton, Tovah E. Markowitz, Mina O. Seedhom, Nathan Fridlyand, George W. Wright, Da Wei Huang, Michele Ceribelli, Craig J. Thomas, Justin B. Lack, Nicholas P. Restifo, Thomas M. Kristie, Louis M. Staudt, Jonathan W. Yewdell

## Abstract

Tumors frequently subvert MHC class I (MHC-I) peptide presentation to evade CD8+ T cell immunosurveillance. To better define the regulatory networks controlling antigen presentation, we employed genome-wide screening in human diffuse large B cell lymphomas (DLBCLs). This approach revealed dozens of novel genes that positively and negatively modulate MHC-I cell surface levels. Identified genes cluster in multiple pathways including cytokine signaling, mRNA processing, endosomal trafficking, and protein metabolism. Many genes exhibit lymphoma subtype- or tumor-specific MHC-I regulation, and a majority of primary DLBCL tumors display genetic alterations in multiple regulators. We establish that the HSP90 co-chaperone SUGT1 is a major positive regulator of both MHC-I and MHC-II cell surface expression. Further, pharmacological inhibition of two negative regulators of antigen presentation, EZH2 and thymidylate synthase, enhances DLBCL MHC-I presentation. These and other genes represent potential targets for manipulating MHC-I immunosurveillance in cancers, infectious diseases, and autoimmunity.
