## Supplemental table 3 for "Genome-wide Screens Identify Lineage- and Tumor Specific-Genes Modulating MHC-I and MHC-II Immunosurveillance in Human Lymphomas"

### Sheet: validation - pos regulators
	HBL1						BJAB						SUDHL5						TMD8
Gene targeted	STARS p-value	class I/CD147 ratio (normalized to NT)	class II/CD147 ratio (normalized to NT)	class I MFI (normalized to NT)	CD147 MFI (normalized to NT)	class II MFI (normalized to NT)	STARS p-value	class I/CD147 ratio (normalized to NT)	class II/CD147 ratio (normalized to NT)	class I MFI (normalized to NT)	CD147 MFI (normalized to NT)	class II MFI (normalized to NT)	STARS p-value	class I/CD147 ratio (normalized to NT)	class II/CD147 ratio (normalized to NT)	class I MFI (normalized to NT)	CD147 MFI (normalized to NT)	class II MFI (normalized to NT)	STARS p-value	class I/CD147 ratio (normalized to NT)	class II/CD147 ratio (normalized to NT)	class I MFI (normalized to NT)	CD147 MFI (normalized to NT)	class II MFI (normalized to NT)
TAP1	0	0.312032	0.871762	0.312258	1.01851	0.894831	0	0.376344	0.94686	0.378458	1.03836	0.984615	2.20454e-07	0.406593	1.11828	0.480527	1.17668	1.29475	1.26e-05	0.235265	0.739632	0.251109	1.07729	0.785671
B2M	0.000117692	0.0453274	0.83089	0.0446649	1.04616	0.879722	0.0105468	0.072043	0.908213	0.0644273	1.0578	0.951163	0.000209211	0.0824176	1.04659	0.0897142	1.10745	1.15979	#N/A	0.0899695	0.794993	0.0916033	1.0443	0.814826
NLRC5	0	0.370758	0.801078	0.383375	1.04143	0.827571	0	0.519307	0.944895	0.540304	1.02771	0.967652	1.10227e-06	0.519096	0.95631	0.546648	1.03661	0.997724	0	0.305055	0.869445	0.31513	1.03123	0.8622
AMBRA1	0.754556	0.948719	1.13093	0.942632	0.988488	1.10664	0.0141856	1.01075	1.12077	0.963292	0.931355	1.02952	0.0468073	0.945055	1.04659	0.960082	1.0055	1.04837	#N/A	0.919913	0.895188	0.983391	1.06201	0.950842
RCE1	0.0662421	0.916896	0.842185	0.918576	1.00814	0.844387	#N/A	1.12903	1.08213	1.0963	0.961506	1.0449	4.40908e-06	0.945055	0.903226	0.990635	1.06259	0.964379	#N/A	0.951634	0.877805	0.982036	1.03256	0.880255
SIAH2	#N/A	1.05871	0.938435	1.05188	1.00621	0.930266	0.00202922	0.935484	1.04348	0.942509	1.01022	1.05098	#N/A	1.01099	0.97491	1.05142	1.04748	1.01355	#N/A	0.857411	0.705526	1.00727	1.16714	0.80705
TTC14	0.580713	0.910472	1.30303	0.913963	0.999593	1.27063	0.0265591	0.752688	1.00483	0.759826	0.996798	1.01234	0.000167986	0.813187	0.802867	0.825565	0.993353	0.811867	0.964364	0.803602	0.937462	0.839085	1.05292	0.959207
UBE2G1	#N/A	0.998885	0.753956	1.00548	1.00977	0.791067	#N/A	1.22581	1.23671	1.26672	1.01937	1.28354	0.334683	1.05495	0.989247	0.993334	0.944293	0.935548	0.174371	0.90934	0.877805	0.942492	1.03837	0.898342
HLA-B	0.00467128	0.562199	0.769998	0.594272	1.06727	0.808651	2.30672e-07	0.27957	1.1401	0.286598	1.03845	1.1297	0	0.538462	1.00358	0.518205	0.976235	0.9875	0.002782	0.303231	0.818722	0.335574	1.09279	0.867458
SPI1	#N/A	0.978757	0.565467	0.946145	0.974461	0.545357	0.00020276	0.44086	0.830918	0.480815	1.18014	0.9839	0.00609864	0.824176	0.917563	0.965264	1.16129	1.06188	#N/A	0.898285	0.678304	0.984894	1.10016	0.725006
HNRNPF	0.00211016	0.794189	0.848201	0.77472	0.980545	0.850681	6.75868e-05	0.752688	1.19807	0.734056	0.966473	1.14776	0.195946	0.769231	0.874552	0.883755	1.14637	0.989449	0.122159	0.750734	0.861085	0.768564	1.01066	0.872463
DNAJC3	0.00727502	1.02428	0.753956	1.01032	0.983895	0.703741	0.298936	0.946237	0.888889	1.0034	1.05875	0.945259	0.454623	1.03297	0.960573	1.25157	1.22068	1.17553	#N/A	0.90934	0.963029	0.981595	1.06411	1.0188
TPRKB	0.126993	1.14355	0.909664	1.07971	0.943623	0.821751	0.0147086	0.83871	0.869565	0.837555	0.996798	0.878533	#N/A	1.04396	1.03226	1.27252	1.22574	1.25993	#N/A	0.941061	0.99192	1.02417	1.07846	1.06198
IRF8	#N/A	1.00763	0.565467	0.984561	0.980002	0.52967	0.000189612	0.419355	0.908213	0.459928	1.10816	1.00394	1.05818e-05	0.736264	1.03226	0.759926	1.02424	1.05087	#N/A	0.951755	0.956808	0.994338	1.04501	0.988194
IFNAR2	0.115261	0.737482	1.49972	0.663218	0.900493	1.33107	0.00513314	0.698925	0.94686	0.712857	1.01457	0.957066	0.0832746	0.967033	0.946237	1.016	1.04777	0.992932	0.112584	0.866204	0.929952	0.941992	1.09224	1.02192
ERAP1	0.022738	0.81123	0.589028	0.799464	0.981264	0.576732	0.750569	0.860215	0.985507	0.893253	1.05065	1.03918	#N/A	0.934066	0.97491	0.955332	1.02644	0.995856	#N/A	0.769959	0.931006	0.832112	1.07316	0.992314
TAPBP	0	0.545834	0.745935	0.53799	0.989255	0.734025	0	0.333333	1.08213	0.335438	1.04464	1.13327	0	0.274725	1.00358	0.295053	1.10496	1.10213	0	0.158606	0.957606	0.170272	1.0881	1.03367
MOGS	0.0105626	0.682854	0.649686	0.68187	1.01011	0.667841	1.84537e-06	0.451613	0.927536	0.455771	1.03618	0.962075	0.000113313	0.417582	0.74552	0.472106	1.1501	0.842926	0.000259	0.481224	0.764016	0.526377	1.13071	0.837636
CALR	0.00021834	0.827012	1.27531	0.725019	0.877116	1.08382	2.30672e-06	0.505376	1.02415	0.51043	1.03357	1.03166	1.76363e-06	0.571429	1.00358	0.592265	1.05102	1.03653	0.003112	0.577469	0.861845	0.591088	1.06736	0.85181
LYRM5	0.416031	0.983955	0.83089	0.97182	0.994667	0.825693	#N/A	1.01075	1.00483	1.01722	1.00255	1.00286	#N/A	1.01099	0.97491	0.992686	0.987807	0.960897	#N/A	0.887591	0.851987	0.94341	1.05871	0.898527
LSM12	0.0847073	1.21587	0.71298	1.07204	0.885514	0.58624	4.52117e-05	0.88172	1.12077	0.85574	0.966473	1.08032	0.946989	1.03297	1.21864	1.12137	1.07809	1.30826	0.052244	0.842578	0.861845	0.874313	1.06265	0.889214
PYROXD1	0.0238196	0.975505	0.801078	0.94769	0.981198	0.743313	0.0348391	0.83871	1.04348	0.80451	0.941899	0.988551	0.00783715	0.989011	0.97491	0.992902	1.00655	0.9719	#N/A	1.00596	1.32097	0.960466	0.968988	1.21459
EP300	#N/A	1.11095	0.384999	1.09946	0.992246	0.336146	#N/A	0.798254	0.820658	0.706442	0.903462	0.749426	0.0327255	0.945055	1.39068	0.937303	1.0055	1.39517	#N/A	1.03772	0.314938	1.16898	1.12813	0.334045
LNPEP	#N/A	0.973067	1.00527	0.994338	1.01697	1.00043	#N/A	1.02151	0.908213	0.975866	0.955493	0.875492	#N/A	1.04396	1.00358	1.01741	0.969923	0.975382	0.742374	0.963203	1.02565	1.03504	1.06754	1.08706
ANKRD33B	3.06321e-05	0.578652	0.527769	0.561347	0.978176	0.485922	0.0604558	0.832117	0.978723	0.859035	1.03149	1.01432	1.10227e-05	0.661157	1.09474	0.809613	1.22061	1.31866	0	0.536186	0.837166	0.608844	1.13421	0.936736
TXNL1	#N/A	0.990698	0.895323	0.945447	0.961658	0.835663	#N/A	0.948905	0.914894	0.964733	1.01352	0.937414	0.218915	0.980716	1.03158	1.0947	1.11481	1.14621	0.449487	0.897291	0.811556	0.933756	1.0596	0.833425
SUGT1	2.28014e-05	0.532791	0.282734	0.554238	1.04768	0.265516	0.000972512	0.67663	0.677312	0.713888	1.03129	0.70164	#N/A	0.598321	0.420611	0.766902	1.25828	0.530054	0.14019	0.481029	0.375191	0.487442	0.993982	0.383045
EIF4G1	#N/A	0.923738	0.929879	0.779392	0.845589	0.742825	0.0428484	0.715328	1.38298	0.755835	1.03805	1.45026	0.363661	0.738292	1.01053	0.873553	1.14347	1.19685	0.138394	0.733152	0.870105	0.70606	0.956637	0.818199
TMEM160	0.0324162	1.00789	0.59873	0.976084	0.974308	0.571779	0.138544	1.0219	0.914894	1.04172	1.0168	0.936433	#N/A	1.05785	1.05263	1.25124	1.17388	1.23054	0.350825	1.05049	0.806632	1.1092	1.06871	0.842842
PEX13	0.0508712	0.983309	0.842185	1.02021	1.04491	0.885951	0.315037	0.934307	1	0.983459	1.039	1.03551	0.883349	0.980716	1.05263	1.15191	1.16795	1.22791	0.913067	0.973511	0.797273	0.926795	0.966076	0.749073
SUOX	0.820138	0.973067	0.63615	0.95783	0.986183	0.613115	0.00416432	1.0219	1.04255	1.00746	0.98648	1.03041	#N/A	1.02479	1	1.07816	1.05059	1.05651	#N/A	0.838772	0.654756	0.954618	1.14207	0.720349
ZNF737	0.14205	0.974141	0.746417	0.964882	1.00853	0.743051	0.0409461	1.08029	1.08511	1.0542	0.98959	1.06317	#N/A	1.10193	1.02105	1.07849	0.992301	1.01271	#N/A	1.12927	0.748043	1.14903	1.03451	0.752883
PRPF38A	#N/A	0.838048	0.89031	0.71271	0.855731	0.740374	#N/A	0.905109	1.19149	0.838784	0.920565	1.09751	#N/A	0.991736	1.13684	1.2551	1.2448	1.41005	#N/A	0.690111	0.848049	0.701644	1.03323	0.8608
FAM98B	0.705102	1.00008	0.612589	0.942288	0.948714	0.56617	0.00192426	0.963504	1.14894	0.938655	0.977236	1.12301	0.286451	0.991736	1.11579	1.08698	1.0811	1.19801	0.025637	0.941061	1.04036	0.958906	1.03164	1.05202
RBBP7	#N/A	0.948719	0.769998	0.997264	1.06168	0.801195	0.0243889	0.875912	0.978723	0.895377	1.02881	1.01236	0.0145868	0.958678	1.06316	1.09944	1.13375	1.20127	#N/A	1.17368	1.18383	1.11877	0.980285	1.11482
SPIB	#N/A	1.11872	0.214156	1.07176	0.949755	0.190235	2.12218e-05	0.773723	0.87234	0.809793	1.05058	0.934864	0.000183197	0.969697	1.01053	1.05964	1.09023	1.10389	0.149921	1.18155	1.10111	1.09427	0.944514	0.981976
CHUK	#N/A	0.949167	0.625623	0.833441	0.868489	0.536794	0.0164993	0.773723	0.978723	0.761522	0.978964	0.948793	0.00121735	0.628099	1.03158	0.623856	0.984723	1.0164	#N/A	1.0038	0.956887	1.09399	1.09473	1.0391
BRAP	#N/A	0.999298	0.79406	1.04729	1.04315	0.83569	0.00642006	0.934307	1.06383	0.847384	0.892229	0.955072	0.000396818	0.804408	0.863158	0.843567	1.0402	0.903851	0.978943	0.889354	0.854293	0.962984	1.08439	0.914852
RABIF	0.0677157	0.796663	0.576555	0.809879	1.02569	0.620626	0.0334875	0.832117	0.957447	0.943926	1.10915	1.07024	0.186215	0.683196	0.736842	0.841032	1.22235	0.892059	0.049469	0.847989	0.762305	0.833982	0.991812	0.768323
TSEN34	#N/A	0.980694	0.786737	0.985347	1.00712	0.793289	#N/A	0.978102	0.93617	0.979436	0.997106	0.946243	0.39397	1.01377	1.04211	1.02414	1.00697	1.0503	#N/A	0.941061	0.761282	0.858439	0.929938	0.6879
RAB10	0.780142	0.886084	0.673748	0.899748	1.01953	0.694183	0.235933	0.80292	1.06383	0.809793	0.984925	1.05768	0.000200834	0.716253	0.884211	0.884798	1.24266	1.09504	0.977839	0.836498	0.731504	0.935661	1.10215	0.820216
NAA25	#N/A	0.874906	0.938435	0.931855	1.0714	0.951135	#N/A	0.963504	1.19149	1.03756	1.07434	1.28801	0.0345249	0.881543	1.09474	1.06901	1.21575	1.33172	0.170989	0.930719	1.03515	1.02498	1.09567	1.13334
BBIP1	#N/A	0.975505	0.673748	0.973628	0.995457	0.657349	0.123124	1.0219	1.04255	1.04782	1.02674	1.08103	0.227105	1.03581	0.968421	1.05424	1.01581	0.989867	#N/A	0.919913	0.951639	1.03764	1.10869	1.07549
FBXO11	0.282963	0.940666	1.96029	0.786628	0.839295	1.62371	0.0328557	0.729927	2.40426	0.592295	0.794091	1.88326	4.49727e-05	0.793388	1.42105	0.76243	0.967527	1.36783	#N/A	1.44779	5.06201	1.05397	0.74254	3.95751
HNRNPH1	0.00280296	1.08158	2.38753	0.730687	0.682868	1.36803	0.015926	0.890511	1.57447	0.643895	0.736037	1.12419	0.000826924	0.716253	1.14737	0.688017	0.940228	1.10694	0.912685	0.750734	0.998604	0.74257	1.01463	0.977662
NCOR1	0.000380023	0.891359	0.738569	0.797926	0.895562	0.649874	#N/A	1.0073	1	0.989562	0.985789	0.993722	0.0668851	0.903581	0.926316	0.91302	1.00454	0.927539	#N/A	0.941061	0.955259	1.03066	1.08749	1.04896
C2CD2L	0.56845	0.978417	0.721873	0.975024	1.00791	0.699484	#N/A	0.992701	0.93617	0.98762	1.00203	0.950167	0.177776	1.01377	1.06316	1.0893	1.06827	1.13452	#N/A	0.941061	0.945984	1.05136	1.10721	1.04844
MED29	0.00171356	1.52803	2.65638	1.18463	0.848959	1.66176	0.600122	1.19708	1.08511	1.16905	1.00263	1.10359	0.0234515	1.4876	1.28421	1.34263	0.947223	1.19896	0.48567	1.10296	1.30843	1.0491	0.966494	1.21329
PDCL	0.00557804	1.06626	0.646248	1.02296	0.946329	0.59582	0.00578686	1.11236	0.881356	0.99639	0.902053	0.800124	0.00055819	0.829396	0.890323	1.15169	1.37291	1.24131	0.043441	0.731936	0.522503	0.865132	1.18921	0.590125
SPOP	0.897582	0.8313	1.00527	0.903724	1.08251	1.11082	0.00813995	0.797753	0.694915	0.84152	1.04245	0.71179	0.00535549	0.724409	0.670968	1.09907	1.48972	0.992367	#N/A	0.959882	0.646446	0.929103	0.974819	0.613609
ZNF654	0.847989	0.992764	0.983421	0.993609	1.00353	1.00157	0.00854477	1.14607	0.949153	1.08484	0.95205	0.905195	0.000872778	0.986877	1.03226	1.10808	1.1066	1.14592	0.679307	0.908979	0.902417	1.01638	1.10556	1.01034
BRD9	#N/A	1.32675	5.07605	0.997256	0.770969	3.42211	#N/A	0.94382	0.898305	0.954143	1.00988	0.902561	6.61363e-07	0.818898	1.09677	0.926932	1.09831	1.21205	0.275507	0.876898	1.25526	0.902603	1.01979	1.31718
BAP1	#N/A	0.822212	0.625623	1.06332	1.28839	0.7492	#N/A	1.76293	0.779797	2.13087	1.23008	0.925571	1.32273e-06	0.699875	0.875696	0.827905	1.16838	1.04063	0.636779	0.90861	0.827645	1.07517	1.18445	0.984488
SMARCD1	#N/A	1.20504	4.0211	0.942652	0.785425	2.86781	0.184021	0.988764	0.813559	1.02452	1.03717	0.835303	9.25908e-06	0.829396	1.13548	0.888248	1.03447	1.20609	0.819909	0.791347	1.22169	0.86724	1.078	1.31455
DOHH	#N/A	1.30005	1.3475	0.96609	0.753405	1.01051	#N/A	2.65169	1.59322	2.12594	0.775213	1.16261	1.03613e-05	1.28084	1.34194	0.961736	0.736524	1.00124	#N/A	1.8504	1.57851	1.05487	0.912883	0.761213
WDR48	#N/A	1.27235	0.938435	1.12283	0.935785	0.780334	#N/A	1.35955	1.16949	1.15736	0.852232	0.981287	2.07227e-05	0.766404	0.993548	0.872628	1.10879	1.11982	#N/A	1.26934	0.862539	1.27789	1.00882	0.873818
LIPT1	#N/A	0.990587	0.829352	0.754283	0.77306	0.630432	0.00189197	0.898876	1.11864	0.716276	0.806461	0.891558	0.0259697	0.923885	1.07097	1.13555	1.20616	1.28756	#N/A	0.951755	0.919606	1.0223	1.06475	0.977309
KHDRBS1	0.225054	0.791168	0.663809	0.77721	1.00515	0.651788	0.00380747	0.853933	1	0.79339	0.941487	0.93371	0.0251399	0.871391	1.14839	1.01331	1.14995	1.33785	0.000194	0.780653	1.05505	0.805435	1.04225	1.07396
EIF3L	#N/A	1.03871	0.642576	0.980277	0.943648	0.60043	#N/A	1	0.728814	0.973502	0.964461	0.694898	7.34112e-05	0.892388	0.967742	1.02327	1.11593	1.09942	#N/A	0.930244	0.71751	1.01615	1.10235	0.752021
N6AMT1	#N/A	0.839783	1.3522	0.720193	0.849483	1.10918	#N/A	0.921348	0.949153	0.862697	0.934445	0.868777	9.17089e-05	0.430446	0.748387	0.573121	1.31955	0.975644	0.354445	0.941061	0.737651	0.918988	1.00257	0.70101
CMTR1	0.278459	1.06017	0.997851	1.0142	0.994891	0.880091	#N/A	1.11236	1.05085	1.04891	0.940871	0.975398	0.000112211	0.7979	1.14839	1.07443	1.31612	1.51674	0.309744	0.918962	0.916083	1.04987	1.13266	1.04563
USP1	#N/A	1.02533	0.903891	1.07227	1.08805	0.870857	#N/A	1.20225	1.05085	1.13169	0.936118	0.955872	0.000161152	0.88189	1.04516	0.993815	1.11346	1.16555	#N/A	1.03054	0.903243	1.18135	1.13967	1.01974
PPP3R1	0.0774318	0.90331	2.86067	0.808599	0.934493	2.1932	0.411711	0.898876	1	0.856387	0.959092	0.937895	0.000180332	0.766404	1.16129	0.844218	1.0945	1.28426	0.78216	0.596099	0.610101	0.753374	1.2581	0.766262
ZFP36L1	#N/A	1.06116	0.524294	1.04737	1.03007	0.488849	0.099468	1.02247	1	1.00238	0.986202	0.96579	0.000354049	0.713911	0.941935	0.916972	1.27096	1.20318	0.145269	0.92951	0.810495	1.07276	1.15203	0.943291
ZCCHC7	#N/A	1.00898	0.925798	1.01321	0.997386	0.847833	#N/A	1.13483	1.01695	1.0796	0.951258	0.949053	0.000505501	0.944882	0.967742	1.28441	1.33213	1.30073	#N/A	0.930026	0.96523	1.05108	1.12495	1.07805
RAB35	#N/A	1.01649	0.891509	0.96517	0.975801	0.797334	#N/A	1.25843	0.898305	1.30335	1.02696	0.927047	0.00245608	0.913386	0.864516	1.08491	1.16577	1.01365	#N/A	0.898358	0.841256	1.00419	1.1277	0.924225
UBE2D2	0.0645366	0.972734	0.960086	0.91978	0.975037	0.835629	0.083392	1	0.983051	0.990508	0.995093	0.974313	0.00368181	0.976378	1.14839	1.13272	1.14633	1.30605	#N/A	0.949402	0.858966	1.08853	1.1395	0.987044
UBE3D	#N/A	1.04348	0.947112	1.03554	1.03449	0.901095	#N/A	1.26966	0.881356	1.28955	1.00478	0.890318	0.0036289	0.986877	0.993548	1.02443	1.02199	1.01517	#N/A	0.939193	0.912098	1.00959	1.0804	0.965081
HDAC3	0	0.762542	0.782213	0.555483	0.763183	0.508635	#N/A	0.932584	1.0339	0.93457	1.03761	1.03429	0.00235423	0.493438	0.851613	0.700598	1.39072	1.20331	0.770923	1.04128	0.811316	0.799133	0.787248	0.63374
EIF3K	#N/A	1.24111	0.754134	1.06304	0.89365	0.636234	0.0208234	1.04494	0.830508	0.996497	0.947649	0.776723	0.00126232	0.955381	0.877419	0.982283	1.00865	0.890381	#N/A	1.07096	0.640054	1.13752	1.11287	0.640564
TAF8	#N/A	1.12606	0.659596	0.924484	0.88202	0.520862	0.953097	1.04494	0.745763	1.0627	1.11075	0.820735	0.00243558	0.64042	0.76129	0.814865	1.24656	0.941691	0.098327	0.629281	0.406479	0.667519	1.09055	0.415865
BCOR	#N/A	1.14207	1.17899	1.05087	0.961738	1.00778	1.38403e-06	0.73619	0.531817	0.778731	1.03615	0.556873	#N/A	1.29278	0.876652	1.49186	1.13215	0.990312	#N/A	0.959395	0.80027	1.08765	1.14362	0.873563
UBE3A	#N/A	1.01553	0.960086	0.967998	0.984516	0.855094	0.00969721	0.882051	0.943396	0.909176	1.03226	0.977897	0.0199372	0.98645	1	1.12195	1.16354	1.16104	#N/A	0.969711	1.09327	1.0693	1.09974	1.18659
TXNRD1	0.0169714	0.972332	1.32012	0.951717	1.01103	1.1865	0.000100112	0.97094	1.1195	1.13829	1.17251	1.36009	0.510947	0.802168	0.974026	1.88157	2.37509	2.24839	0.37851	0.959821	0.896718	1.0237	1.11889	0.941236
XPO6	0.0106137	1.01782	0.862549	0.993724	1.00757	0.808089	0.000117873	1.42222	0.855346	1.41808	1.00083	0.842671	#N/A	0.98645	1.01299	1.27642	1.28505	1.29156	0.035457	1.02003	1.12212	1.05361	1.03863	1.15002
XPOT	0.16955	1.00365	0.676509	0.953389	0.995903	0.609404	0.000130791	1.0735	0.842767	1.02982	0.960823	0.811972	#N/A	0.95393	1.05195	1.02936	1.08438	1.13276	#N/A	0.95961	1.03911	0.99782	1.04241	1.06477
CTDSPL2	#N/A	1.04348	0.666405	0.99685	0.990335	0.601727	0.000133559	0.882051	1.01887	0.902492	1.02906	1.04789	0.0222094	0.672087	0.779221	0.833976	1.25684	0.979015	#N/A	0.826898	0.82062	0.979809	1.1839	0.951521
ARHGEF2	0.215243	1.03464	0.823382	0.95371	0.960271	0.687362	0.000160086	1.03932	0.930818	0.824908	0.790513	0.720952	#N/A	1.02981	1.02597	1.08483	1.05637	1.09124	0.801675	0.969924	0.843691	0.947419	0.978793	0.783423
LCP1	4.44511e-05	0.974488	0.908653	0.880103	0.933636	0.749743	0.000167929	1.17607	0.691824	0.981683	0.831204	0.575134	#N/A	1.10569	1.05195	1.11446	1.01654	1.07087	0.049934	0.850024	0.90534	0.896508	1.03342	0.946531
KCMF1	#N/A	1.1224	0.642683	1.05683	0.989427	0.554711	0.000198608	0.841026	1.2327	0.802572	0.951793	1.15288	#N/A	1.08401	1.19481	1.13118	1.04182	1.24667	#N/A	0.928984	0.982941	1.10242	1.19109	1.14561
ADCY7	#N/A	1.01578	0.886508	0.972166	1.00146	0.809788	0.000256276	0.909402	0.955975	0.934473	1.03295	0.997391	0.0948808	0.899729	0.974026	0.967707	1.07481	1.03986	#N/A	0.959176	0.91013	1.07128	1.1152	1.01764
AKT1	#N/A	0.988072	0.916622	0.986783	1.02519	0.832614	0.000256738	0.888889	0.880503	1.01967	1.13399	1.01627	0.86876	0.99729	1.01299	1.02209	1.02796	1.03766	#N/A	0.949079	1.00114	1.05637	1.11407	1.10388
PMPCB	0.115157	1.08885	1.53358	0.964906	0.932619	1.16507	0.000585906	0.813675	1.13208	0.805279	1.01763	1.14459	#N/A	0.845528	1.50649	1.26024	1.48163	2.21932	0.489086	1.03054	1.45304	1.04401	1.0137	1.43551
OTUB1	0.322864	1.00718	1.01476	0.962833	0.976846	0.889023	0.000936297	1.12137	1.06918	1.17154	1.04815	1.12464	#N/A	1.19241	1.14286	1.26915	1.07501	1.23797	0.851201	0.980027	1.10126	1.08969	1.10453	1.21358
CREBBP	#N/A	1.06211	0.30037	1.09938	1.07257	0.276154	0.0139056	0.82735	0.691824	0.880494	1.04998	0.744129	0.406589	0.97561	0.844156	1.23951	1.25733	1.06127	#N/A	1.02129	0.476112	1.23911	1.21329	0.560598
ACTB	0.0604151	1.06719	0.573623	0.884442	0.870738	0.436407	2.00684e-05	1.20342	0.742138	1.20047	1.02003	0.754566	#N/A	1.07317	1.06494	1.70963	1.59836	1.68895	#N/A	1.05224	0.965993	1.04967	1.01347	0.950085
DYNLL1	#N/A	1.0014	0.295503	1.14108	1.19279	0.315698	0.0186625	0.888889	0.72956	1.02847	1.15891	0.859401	#N/A	1.12737	0.961039	1.53834	1.37241	1.2961	#N/A	1.00066	0.436041	1.28009	1.29182	0.55247
RAD23B	#N/A	1.07885	0.473556	1.07428	1.02861	0.43051	0.000660875	0.690598	0.943396	0.717543	1.04712	1.00752	0.534124	0.96477	0.922078	1.03978	1.07491	0.992248	#N/A	0.908567	0.868264	1.058	1.14385	1.00192
UBE2D3	#N/A	0.947892	0.903891	0.852805	0.944662	0.753998	2.23752e-05	0.875214	1.14465	0.840391	0.945164	1.08979	#N/A	1.74526	1.68831	2.09183	1.19311	2.04093	#N/A	1.12599	0.97475	1.17442	1.04741	1.01151
SRSF6	0.000525583	0.956522	0.737209	0.878958	0.963268	0.628872	8.07351e-05	0.786325	0.767296	0.841829	1.08187	0.847736	#N/A	0.99729	0.974026	1.08483	1.08194	1.05725	0.629289	0.866551	0.777209	0.870803	1.01555	0.758666
PTBP1	#N/A	1.13997	0.835121	0.993811	0.944359	0.707896	2.39899e-05	0.916239	1.10692	0.627522	0.909387	0.753952	0.185207	1.28997	1.57143	1.1403	0.934849	1.39016	#N/A	1.40004	1.49346	1.07416	0.950924	0.930941
CNOT4	0.0173924	0.891103	0.501073	0.821288	0.922551	0.452481	0.00408704	0.847863	0.830189	0.880579	1.0326	0.86769	0.0300409	0.715447	0.857143	0.703935	0.983456	0.849924	#N/A	1.00044	1.16667	1.01489	1.01377	1.13947
NDUFB4	#N/A	1.1967	1.08909	0.829469	0.709163	0.708291	0.00131321	1.06667	1.15723	1.04251	0.9966	1.12479	#N/A	1.00813	0.974026	1.22269	1.20873	1.18465	#N/A	1.13003	1.16095	1.09139	0.976807	1.10404
HSD17B10	0.000156155	1.13047	1.00678	0.905877	0.800272	0.776067	0.104963	1.12821	1.09434	1.10275	0.989398	1.06861	#N/A	0.95393	1.02597	1.12402	1.16734	1.20256	#N/A	1.01065	0.965696	1.04404	1.04101	0.980658
RER1	5.13606e-05	0.999142	0.607968	0.816451	0.836771	0.483297	#N/A	1.0735	0.90566	1.08084	1.0094	0.923715	0.238337	0.98645	1.14286	1.03685	1.04836	1.19244	0.109256	1.05003	1.21173	0.978725	0.944971	1.10376
C10orf76	1.03643e-05	0.809798	0.584585	0.552964	0.650194	0.373937	#N/A	0.957265	0.792453	1.003	1.07215	0.861704	#N/A	1.23577	0.909091	1.2216	1.00044	0.920372	0.789907	0.938763	0.846184	0.964386	1.02458	0.870351
SPPL3	2.53348e-06	0.930428	0.552985	0.841513	0.901506	0.48916	#N/A	1.16596	0.81407	1.24231	1.05953	0.876725	#N/A	0.997955	0.962162	1.13591	1.12873	1.08927	0.584589	0.939193	0.787977	0.930628	0.992155	0.778773
PSMF1	0.0323257	0.950019	1.50322	0.875399	0.913868	1.33968	#N/A	0.987234	0.884422	1.0502	1.05452	0.937792	#N/A	1.04703	0.832432	1.24648	1.17954	0.980557	0.386008	0.969711	1.08399	1.00039	1.03167	1.10413
OAZ1	0.000691181	0.91466	0.498846	0.885795	0.984161	0.484878	#N/A	1.08936	0.81407	1.14422	1.02651	0.852846	#N/A	1.07157	1.03784	1.131	1.05425	1.09254	0.065942	1.52551	1.4425	0.956068	0.929715	0.684962
UBE2G2	5.89611e-05	0.97667	0.839826	0.966293	0.986673	0.825974	#N/A	1.08936	1.02513	1.21753	1.09647	1.12334	#N/A	1.02249	0.8	1.15613	1.12153	0.912736	#N/A	0.88815	0.779574	0.974244	1.0979	0.846829
EXOC2	4.1457e-06	0.89458	0.76919	0.774881	0.856337	0.704124	#N/A	1.09762	0.830292	1.16031	1.057	0.88496	0.458509	0.907975	0.745946	0.973123	1.07759	0.817738	0.004729	0.800047	0.899641	0.786147	0.965466	0.89321
PFN1	5.45851e-05	1.00643	0.74258	1.01711	1.01118	0.716891	#N/A	1.31915	0.834171	1.20954	0.92255	0.78917	#N/A	1.10429	1.17838	1.60369	1.4165	1.68401	0.694975	0.949079	1.19423	0.902429	0.948708	1.12592
AP1M1	1.3819e-06	0.970372	0.746969	0.874242	0.902937	0.660452	#N/A	1.06383	0.954774	1.09389	1.02027	0.9725	#N/A	1.29243	0.875676	1.17098	0.959708	0.855956	0.000104	1.10514	0.906015	1.04029	0.955211	0.860403
EIF4A1	0.00917167	1.12796	1.43776	0.981581	0.872374	1.21666	#N/A	0.96186	1.05789	1.11167	1.21755	1.27272	#N/A	0.98877	0.902602	1.04998	1.06036	0.960163	0.017493	0.813487	0.763669	0.856495	1.05558	0.804865
PPP1R8	2.53348e-06	0.969032	1.2012	0.947607	0.983042	1.13592	#N/A	1.30213	1.01508	1.3583	1.00364	1.02796	0.272059	0.867076	1.04865	0.933145	1.06821	1.11365	#N/A	1.10253	1.49983	0.994702	0.910161	1.3278
GPS2	1.61222e-06	0.864303	0.922162	0.777382	0.900257	0.796464	#N/A	1.10638	0.854271	1.17103	1.08571	0.942489	#N/A	0.916155	0.843243	1.04149	1.13538	0.96612	0.051381	0.938324	1.21697	0.907343	0.973788	1.18368
ZFX	0.00487719	1.03561	0.806891	1.00634	0.976115	0.782772	0.295529	1.04681	1.07538	1.06731	1.00767	1.08615	0.00229581	0.973415	1.00541	1.07052	1.09307	1.09824	#N/A	1.04325	1.14361	1.03963	0.994537	1.11444
PPIG	0.095956	0.870851	0.576577	0.888299	1.02376	0.576024	0.0329944	0.876596	1.02513	0.865854	0.979911	1.01152	0.0287951	0.875256	0.908108	0.90708	1.03342	0.938215	0	0.598332	1.0229	0.508108	0.88403	0.8672
SURF4	#N/A	0.931301	0.726781	0.970565	1.02934	0.742983	0.00981924	0.995745	0.894472	1.0306	1.02786	0.927744	0.00176606	0.875256	0.854054	0.860701	0.985661	0.84358	#N/A	0.938324	0.965069	0.964994	1.03499	0.966062
NUFIP2	#N/A	0.936615	0.567882	0.951802	1.01891	0.571925	0.0155194	0.876596	0.753769	0.936685	1.07433	0.814223	0.0318243	0.858896	0.767568	0.928878	1.08326	0.840426	0.217833	0.750659	0.721352	0.807035	1.10587	0.753669
ARPC1A	0.010581	1.1164	0.510482	1.1363	1.01429	0.491795	0.0174478	1.14043	0.974874	1.19332	1.03935	1.02352	0.0504046	1.07157	0.972973	1.15038	1.0717	1.05153	#N/A	1.2173	0.837035	1.09921	0.92818	0.718589
DDX23	0.00831927	0.928908	0.501073	0.955942	1.01946	0.460055	0.0193829	0.93617	1.36683	0.852116	0.964379	1.30471	#N/A	0.728016	1.44865	0.957447	1.29317	1.86818	0.179934	1.02129	2.0237	0.919698	0.949143	1.73039
RFK	0.00303235	1.09989	1.13623	0.944414	0.870732	0.933935	0.0245142	0.910638	0.864322	1.07474	1.19517	1.03409	0.732327	0.924335	0.875676	1.2616	1.35751	1.17638	0.564608	1.07287	1.31629	0.995868	0.938798	1.23131
FLII	0.00254984	0.958323	0.656657	1.01854	1.06401	0.681932	0.0100875	1.08936	0.81407	1.09333	1.0029	0.827663	0.324379	1.05521	0.972973	1.21569	1.13429	1.12372	0.823439	0.895724	1.07837	0.904493	1.00435	1.07306
SOD1	0.00247452	0.851499	1.06148	0.950006	1.1329	1.17605	#N/A	0.970213	0.703518	1.21393	1.26586	0.90243	0.0138328	0.826176	0.875676	0.84957	1.02404	0.90946	0.012113	0.86411	0.888096	0.932175	1.08514	0.950994
GRB2	0.0193779	0.933615	0.837378	0.986171	1.04445	0.875038	#N/A	1.02128	0.954774	1.02756	1.01978	0.97785	0.0149395	0.957055	0.854054	1.06393	1.10059	0.951318	0.000551	0.906262	1.02845	0.903076	0.995095	1.00633
GPATCH8	0.00883795	0.978526	0.683514	1.01708	1.03567	0.701633	0.0494925	0.868085	0.81407	0.903803	1.0292	0.845539	0.0222595	0.891616	1.00541	0.906801	1.00616	1.01756	0.198789	0.86411	0.888096	0.910954	1.06414	0.915736
BEND3	0.0173336	1.10511	0.482514	1.06214	0.969876	0.440653	#N/A	1.2	0.924623	1.16449	0.986027	0.919654	0.0285918	1.18609	0.908108	1.36076	1.17573	1.07143	#N/A	0.958952	0.908601	0.963379	1.02103	0.87904
RFX5	4.60634e-07	0.565788	0.39715	0.55579	0.987802	0.390212	0	0.499755	0.27006	0.475618	0.930693	0.249676	3.96818e-06	0.587831	0.411801	0.610017	1.03767	0.433353	4.12e-07	0.428684	0.208203	0.417505	0.9838	0.204598
GANAB	0.00267098	0.783811	0.683058	0.781591	0.998233	0.674905	2.76806e-06	0.625466	0.83654	0.624577	1.01023	0.852287	0.000374772	0.308921	0.421776	0.387517	1.30452	0.529456	0.001681	0.485922	0.928132	0.459557	0.954756	0.878766
KDM8	4.49118e-05	0.881901	1.05536	0.848037	0.970907	1.03108	4.61344e-06	0.786513	0.89805	0.65591	0.807844	0.720332	#N/A	0.806276	0.920174	0.917254	1.14473	1.05251	0.761415	0.985686	1.08118	0.977043	0.996825	1.07264
JAK1	0.038064	0.739509	1.84534	0.610495	0.82632	1.46971	7.47377e-05	0.810968	1.15131	0.752183	0.921563	1.05127	0.0470125	1.01066	1.41277	0.835763	0.824426	1.15825	0.005835	0.669819	0.966671	0.695334	1.0626	1.0051
STAT2	1.86557e-05	0.717104	1.9187	0.612909	0.87392	1.70924	0.011278	0.728253	0.990028	0.695997	0.936959	0.921472	#N/A	0.907529	0.977753	0.96033	1.05778	1.0339	0.187595	0.967765	1.12471	0.958406	0.993158	1.10644
TYK2	6.9095e-07	0.791213	1.60465	0.685461	0.877493	1.40087	0.0144068	0.916868	1.04817	0.836761	0.912964	0.938843	#N/A	0.907292	0.934685	0.915947	1.02975	0.945001	0.000557	0.883277	1.17964	0.825094	0.94481	1.07056
IRF2	#N/A	1.40354	0.667933	1.25146	0.909317	0.578873	0.0151934	0.699123	0.939937	0.679002	0.959062	0.89645	0.000500872	0.711585	0.613886	0.716285	1.00444	0.624775	0.320392	0.935235	1.11933	0.750421	0.826155	0.901066
MPLKIP	#N/A	0.852821	0.703575	0.886338	1.04338	0.732178	0.0212368	1.02961	0.883834	1.01438	0.973261	0.865929	0.00124689	0.835339	0.948995	0.812678	0.96629	0.910532	#N/A	0.968837	1.01614	0.937332	0.972468	0.981014
TSC22D2	0.00520769	0.950254	1.44418	0.850737	0.891592	1.31879	#N/A	1.04851	0.980504	1.0579	1.0109	0.999908	0.0218739	0.959942	0.869519	1.01701	1.06846	0.913646	#N/A	0.917916	0.896927	0.959691	1.03241	0.93848
ATP5F1	0.0233124	1.07605	0.931116	0.953947	0.893077	0.841879	0.0184923	0.962256	1.0507	0.876915	0.907272	0.945728	#N/A	0.946695	0.920174	1.04153	1.10878	1.01392	#N/A	1.09011	1.47461	0.948096	0.871153	1.23802
NSD1	0.10594	N.D.	N.D.	N.D.	N.D.	N.D.	4.89024e-05	0.628884	0.744354	0.67065	1.07432	0.770526	0.0114123	0.581075	0.746895	0.588651	0.995932	0.762211	#N/A	1.02161	0.91973	1.0496	1.02899	0.915623
GPATCH1	0.000379332	0.881248	0.817102	0.916538	1.05225	0.799602	0.026856	0.943011	1.06534	0.96337	1.00814	1.0686	#N/A	0.926764	1.17484	0.942742	1.04243	1.20993	0.094671	1.09977	1.0282	1.03994	0.983788	0.969913
	#N/A indicates that STARS did not score this gene
	N.D. no data due to toxicity

### Sheet: validation - neg regulators
	HBL1				SUDHL5				BJAB				TMD8
Gene targeted	STARS p-value	class I MFI (normalized to NT)	class I/CD147 ratio (normalized to NT)	class II/CD147 ratio (normalized to NT)	STARS p-value	class I MFI (normalized to NT)	class I/CD147 ratio (normalized to NT)	class II/CD147 ratio (normalized to NT)	STARS p-value	class I MFI (normalized to NT)	class I/CD147 ratio (normalized to NT)	class II/CD147 ratio (normalized to NT)	STARS p-value	class I MFI (normalized to NT)	class I/CD147 ratio (normalized to NT)	Class II/CD147 ratio (normalized to NT)
B2M control	#N/A	0.0374994	0.0376	0.862745	#N/A	0.0870636	0.0822537	1.06501	#N/A	0.0898477	0.0919941	1.02372	0.34071	0.101813	0.092557	0.942418
LRP10	0.00285086	1.24698	1.2619	0.867384	0	1.57976	1.52824	1.04413	1.38403e-05	1.61377	1.59944	0.92158	0.205461	1.39144	1.30342	0.954352
ZNF296	1.56615e-05	1.10937	1	0.518519	8.81817e-06	1.53512	1.52347	0.955215	0.00234501	1.46989	1.16843	0.858948	0.718143	1.13835	1.12457	0.999276
SUSD6	0.00168845	1.18897	1.2	0.6875	0	1.43078	1.39857	1.07599	0.00714829	1.14011	1.1481	1.00616	0.052031	1.27455	1.17431	0.917618
HIPK1	0.417786	1.04277	1.09	0.777778	0.00057252	1.37223	1.38931	1.38225	0.0235449	1.65865	1.55501	1.38753	#N/A	1.05867	0.980206	0.995409
GPI	0.00315189	1.18841	1.13333	0.977778	0.00564892	1.61242	1.29512	0.846976	0.0142202	1.34045	0.963272	0.910026	#N/A	1.10649	1.01941	1.11224
MPDU1	0.000172738	0.988516	1.01124	0.946237	0.0479378	1.24382	0.982759	0.939714	0.00112199	1.17783	1.07855	1.07489	#N/A	1.0049	0.960415	1.05574
EZH2	0.304416	1.22799	1.24211	2.21528	0	2.36235	2.25871	1.14693	0.0100781	2.89528	2.807	0.908503	#N/A	1.11938	1.04814	1.12669
HTT	#N/A	1.03735	1.16854	0.90681	3.96818e-06	1.33171	1.349	1.13372	0.015676	1.22879	1.19839	0.938968	0.328408	1.15864	1.06959	0.864411
PCGF1	0.0405996	1.00482	0.970297	0.878472	2.64545e-06	1.34485	1.2358	0.911297	0.00228296	1.46836	1.21826	0.647532	#N/A	0.904243	0.784012	0.454368
CDK13	#N/A	0.987764	0.885417	1.06944	3.08636e-06	1.32571	1.32172	0.858211	0.0136661	1.78765	1.5944	0.652067	0.01901	1.33449	1.28382	1.02557
TSC1	0.0115333	1.0684	1.08824	0.420139	0.000214943	1.50848	1.47683	1.12048	0.00525886	1.41603	1.20075	0.724737	0.045592	1.08653	1.05842	1.01092
UBA5	#N/A	1.04671	1.0101	0.777778	7.7159e-06	1.22493	1.01882	0.949018	0.0149826	1.74992	1.49874	0.867207	#N/A	1.05861	1.02902	1.10654
F8A1	0.387097	1.12629	1.29897	1.06452	0.00131986	1.42122	1.41553	1.1944	0.00925201	1.969	1.74197	0.991746	0.047001	1.1669	1.17955	1.32891
TMEM127	0.040869	1.20085	1.26804	0.611111	8.59771e-06	1.52142	1.43887	1.15543	0.0007656	1.91536	1.76322	0.879261	0.293702	1.17244	1.18322	0.940108
UBE2E1	#N/A	1.02271	1.05952	1.18403	1.10227e-06	1.69276	1.68202	1.08767	0	1.46702	1.34315	1.0119	#N/A	1.02899	1.10848	1.39414
EED	0.709916	1.17052	1.16505	1.97133	0.000221556	1.89419	1.83388	1.13956	0.00438207	2.44578	2.17208	0.885038	#N/A	1.07375	1.12078	1.16542
KIAA0922	#N/A	1.081	0.875	0.649306	0.00115055	1.39623	1.14968	1.11033	0.00633655	1.0934	0.868833	0.819268	#N/A	1.09753	1.0501	0.978956
HGS	0.571061	1.0772	1.01942	0.946237	0.000190693	1.56106	1.63379	0.881053	0.13589	1.85696	1.39928	0.683715	#N/A	1.46751	1.44389	0.692955
EIF4ENIF1	0.0208478	1.16357	1.24731	1.03125	0.00194419	1.38051	1.33956	1.18334	0.000126177	1.05325	0.966927	1.14632	0.030905	1.14942	1.25694	1.31661
TSC2	#N/A	1.06894	1.05435	0.433692	7.12067e-05	1.82601	1.73685	1.12227	0	1.66254	1.2761	0.731511	#N/A	1.15026	1.0602	0.952318
UBE2H	#N/A	0.973657	0.967742	0.90681	0.00024735	1.35167	1.22446	0.937208	0.00813279	1.25403	1.13863	1.00497	#N/A	0.887765	0.970215	1.09487
ZBTB2	0.617698	1.00282	1	0.993056	0.00428717	1.15003	1.1948	1.1659	0.00221999	1.26276	1.15546	1.04836	#N/A	1.04638	1.06822	1.27845
FAM208B	#N/A	1.0611	1.09	0.802083	0.00378255	1.19589	1.17486	1.11773	0	1.58818	1.48755	1.00907	#N/A	1.03274	1.0703	1.09989
RBM38	0.415929	1.0029	0.989583	0.802083	0.0480722	1.18956	1.15339	1.05304	0.00438184	1.42817	1.18356	1.17192	0.637521	1.00193	1.0396	1.09989
CHIC2	#N/A	1.04516	1.12222	0.78853	0.00774147	1.17531	1.15903	1.43597	0.000462266	1.35799	1.17978	1.04065	0.602359	1.03735	1.10162	1.22758
NFKBIA	#N/A	1.00193	1.09783	0.802083	0.103104	1.15786	1.18863	1.56121	0.00892538	1.61822	1.46962	1.11239	#N/A	0.980523	0.94913	1.08868
ADAM10	#N/A	1.01759	1.0241	0.725694	3.08636e-06	1.16634	1.24523	1.31351	0.00720757	1.29168	1.37113	0.987323	#N/A	0.992192	1.00961	1.08101
EDC4	0.405539	1.12922	1.09195	0.851852	2.20454e-07	1.37626	1.285	1.24079	5.00558e-05	1.28543	1.14202	1.03534	#N/A	1.0549	1.0396	0.828888
TRAF3	#N/A	0.991743	1.04	0.985663	0.000872337	1.45698	1.4622	2.21984	0.248397	1.89256	1.56118	1.04781	0.032472	0.96926	1.14807	1.41363
C16orf62	0.210904	0.989954	1.0396	0.551971	0.00777123	1.17723	1.0916	0.866448	0.0268137	1.23903	1.23466	0.841053	0.86876	1.08466	1.07879	0.963038
RAB7A	0.634295	0.98656	0.949495	0.591398	0.0206281	1.56489	1.52347	0.811436	7.12776e-05	1.01306	1.0121	0.687886	0.032553	1.09429	1.15797	1.23595
SMG7	#N/A	1.05862	1.05882	0.954861	0.0856868	1.20909	1.17969	1.23796	0.000268271	1.77194	1.6676	1.06013	6.2e-05	1.52633	1.70232	1.50671
RABGEF1	#N/A	0.922397	1.13462	0.611111	0.0228911	1.65715	1.70107	0.907877	0.00990666	2.53893	1.89942	0.832106	#N/A	1.18483	1.21166	1.02557
CSTF2	#N/A	1.01222	1.09677	0.591398	0.00957058	1.26929	1.33662	1.27114	0.0100875	1.39975	1.37408	0.898505	0.455696	1.05307	1.02002	0.866681
HNRNPA1	#N/A	0.888916	0.881136	0.61164	2.02818e-05	1.33422	1.29726	1.27634	0.00193672	1.37293	1.3556	1.00805	#N/A	1.18144	1.01003	0.780651
KEAP1	#N/A	1.0238	1.0857	0.647619	4.0784e-05	1.17716	1.20294	1.0689	0.0797663	1.19037	1.20825	0.803157	#N/A	1.2482	1.18106	0.663096
CNOT8	#N/A	1.03235	1.04881	1.00741	0.000560835	1.1635	1.17946	1.0398	0.0579883	1.56422	1.43396	1.11322	0.61533	1.34734	1.28496	1.6202
CARM1	0.293764	1.18187	1.20158	0.8	0.00077181	1.40833	1.39343	1.16573	3.94449e-05	1.8078	2.058	2.39003	#N/A	1.07971	1.04983	1.5593
VPS33A	#N/A	0.991556	1.00933	0.592109	0.00185711	1.48923	1.65548	0.82845	4.4981e-05	1.54638	1.35353	0.650675	0.933498	1.18348	1.15744	1.09614
AAGAB	#N/A	0.968318	1.08362	0.72381	0.00210313	1.18943	1.19441	0.502803	2.99873e-06	1.77943	1.81194	0.875252	#N/A	1.02248	1.02974	1.01335
CTBP1	0.00160945	1.16044	1.36495	1.56999	9.25908e-06	1.33355	1.36063	1.18383	#N/A	0.916851	0.966367	1.02205	#N/A	1.09261	1.15856	1.16663
SBNO2	0.000135196	1.0193	1.11974	0.851156	1.54318e-06	1.83562	1.94363	1.23119	#N/A	1.08489	1.12743	0.995605	0.08291	1.6403	2.68042	1.88953
RALGAPB	3.56991e-05	1.37132	1.24649	0.851156	0.00707261	1.51603	1.63739	1.57104	0.0413357	1.12096	1.22138	1.21577	0.004001	1.45372	1.38285	1.15314
PDS5A	0.002077	1.10878	1.12866	0.888163	#N/A	1.16322	1.05812	0.623188	0.000145785	1.16781	1.20766	1.10906	#N/A	1.05261	1.00916	1.01289
CHMP3	0.0016007	1.08482	1.02083	0.98018	#N/A	1.13315	1.12374	1.53254	0.00441875	1.90877	1.58377	0.959672	#N/A	1.06797	1.06012	1.18431
TM9SF3	0.00115734	0.985225	0.988818	0.87619	#N/A	1.03896	1.04041	1.13766	0.0914088	1.08017	1.0469	1.00288	#N/A	1.10286	1.06012	1.17972
CORO1A	1.3819e-06	1.08143	1.06027	0.902742	0.335951	1.06765	1.05834	1.13537	0.0442122	1.01602	0.952945	0.988988	0.146974	1.14013	1.08051	1.16663
RAB14	#N/A	0.918156	1.07297	0.777143	0.00863585	1.51499	1.50902	0.846897	0.0754587	1.15885	1.16769	1.01537	0.644235	1.13412	1.19415	1.21835
ID2	0.0230929	1.08979	0.963217	0.863492	0.0133915	1.05414	1.07651	1.00418	0.0574481	1.01536	1.11132	0.975785	#N/A	1.36689	1.02964	0.745645
FANCB	#N/A	1.01919	0.999338	1.02857	0.000221777	1.24622	1.1698	1.10097	0.276353	1.13328	1.11268	0.98636	#N/A	1.09881	1.09121	1.26953
VPS26A	0.00490437	1.2703	1.41573	1.29524	#N/A	1.72635	2.1161	1.7332	0.00179301	1.4247	1.79245	1.14175	0.01222	1.40026	1.43583	1.04058
AP2A1	#N/A	1.02601	1.07706	0.647619	0.390664	1.04932	1.07561	1.05268	5.53612e-06	1.52252	1.48439	1.00201	0.001501	1.19348	1.23341	0.828124
PICALM	#N/A	1.10261	1.06103	0.755556	0.0384607	1.17103	1.22126	1.05648	4.61344e-07	1.7323	1.6094	0.949784	0.419556	1.10806	1.06053	1.07522
TGFBR1	#N/A	1.07836	1.18214	0.481088	0.0492777	1.18958	1.13079	1.0662	1.75311e-05	1.93744	1.83817	1.30595	#N/A	1.12981	1.03974	0.98376
STUB1	0.262622	1.02819	1.03157	0.827513	0.513009	1.29735	1.29575	1.61907	1.49937e-05	1.78351	1.75398	1.08743	0.59728	1.20711	1.19888	1.42028
TYMS	0.00377213	1.23138	1.07814	1.3672	0.00343159	1.27895	1.0541	1.53515	0.609954	1.89198	1.71465	1.00857	#N/A	1.03865	1.00524	1.16746
POU2F1	#N/A	0.97189	1.02205	0.503704	#N/A	1.02295	1.06731	1.02069	0.000101034	0.888691	0.971192	1.2571	0.46718	1.11018	1.1118	1.24664
RPS27L	#N/A	1.00243	0.999338	0.81415	0.851908	1.00158	1.00375	1.04047	0.00365961	1.06844	1.07868	0.972467	#N/A	1.10658	1.06074	1.18918
UFL1	0.758363	0.962518	0.947825	0.703129	4.40908e-05	1.0729	0.958912	0.945169	0.552676	1.04024	0.936746	0.8619	#N/A	1.15435	1.00855	1.10759
CD70	0.0267345	0.951152	1.02843	0.740136	0.000100307	0.604411	0.693561	0.740501	#N/A	0.976704	1.02203	1.03391	0.397929	1.01141	0.901123	1.01289
CNOT2	0.0288668	1.13235	1.12969	0.81415	0.00015035	1.50487	1.36159	1.36849	0.0236815	1.36275	1.2348	1.09019	0.988521	1.38126	1.31007	1.16263
HIVEP1	#N/A	1.00134	0.974038	0.902742	0.0151556	1.3088	1.33557	1.07536	0.0135058	1.14096	1.16384	1.0599	#N/A	1.08576	1.01852	0.789989
EIF4E2	0.135934	1.23306	1.25723	1.75238	0.00271467	1.51946	1.72397	1.64512	0.0132007	1.1883	1.27738	1.16806	0.002896	1.42799	1.48993	1.25206
TFG	0.079559	1.06875	0.976881	1.21905	0.0497034	1.29699	1.30488	1.20418	3.52928e-05	1.35906	1.19173	0.86899	0.024058	1.17671	1.02974	1.14947
PIK3C3	0.0235365	1.012	0.97713	0.990476	0.0697848	1.21396	1.21009	0.741467	0.00012364	1.68236	1.50447	0.942989	#N/A	1.10132	1.09225	1.07319
CYLD	#N/A	1.07271	1.0338	1.33224	#N/A	1.03889	1.05834	1.10097	0.000300335	1.64985	1.42146	1.02889	#N/A	0.9626	0.923032	1.20253
B3GNT2	0	1.83721	1.45583	1.1102	0.0386824	1.05574	1.05827	1.00836	#N/A	1.05275	1.00507	0.981586	0.66668	1.06886	1.01935	1.02848
PREP	1.84253e-06	1.14628	1.10915	0.8	#N/A	1.04973	1.08525	1.08962	#N/A	1.02193	0.947639	0.886057	0.133783	1.16242	1.17908	1.23739
IRF2BP2	6.67919e-06	0.894955	0.978733	0.571429	0.309394	1.13475	1.15063	1.08873	0.58925	1.16261	1.09287	0.98865	0.019895	1.33777	1.25193	1.10194
	#N/A indicates that STARS did not score this gene
