## Supplemental table 4 for "Genome-wide Screens Identify Lineage- and Tumor Specific-Genes Modulating MHC-I and MHC-II Immunosurveillance in Human Lymphomas"

### Sheet: targeted drug screen
DB cells
Drug Information			Class-I MFI (Fold Change over Vehicle) by Drug Concentration
Plate Position	Drug Name	Consensus Gene Target	23530 nM	5882.5 nM	1470.6 nM	367.7 nM	91.9 nM	23 nM	5.7 nM
A1-7	Tegafur	TYMS	0.744099	1.18556	0.457715	0.0739096	1.19431	0.438956	0.437705
A8-14	A-83-01	TGFB1	1.27185	0.914179	1.03423	1.08551	1.74582	1.82085	0.835392
A15-21	Omaveloxolone	NFE2L2	0.395185	0.7466	0.765359	0.766609	1.4857	1.43442	1.29936
B1-7	EPZ011989	EZH2	2.14726	2.136	2.24105	1.95342	1.99719	1.77708	1.03924
B8-14	THZ531	CDK12	0.522745	0.621541	1.063	1.0755	1.47069	2.08223	1.67704
B15-21	SGC-2085	CARM1	2.19978	1.92715	1.97343	1.88964	1.28935	1.23433	1.14679
C1-7	CPI-1205	EZH2	3.12396	2.52869	2.01344	2.87635	2.69877	2.41238	2.03345
C8-14	Tazemetostat	EZH2	2.26106	2.76129	2.82257	1.92215	2.29858	2.45115	2.18102
C15-21	NCGC00241036	JARID2	1.592	2.52869	1.68704	1.53072	1.44568	1.76958	2.25606
D1-7	CPI-360	EZH2	0.724089	2.80131	1.32187	2.12975	2.26106	2.26856	1.98718
D8-14	Tranilast	IL10	2.1385	2.26106	2.18978	2.26356	2.3486	2.15351	2.33985
D15-21	Cridanimod	IFNA1	2.24105	1.44818	2.11224	2.26856	1.7133	1.92215	2.03095
E1-7	NCGC00505118	EP300	4.10943	1.3969	1.50696	1.72206	1.99844	2.1235	2.36111
E8-14	GSK-126	EZH2	2.47741	2.88385	2.21104	2.59372	2.59121	2.21979	2.30733
E15-21	Temsirolimus	MTOR	1.92715	0.93919	1.48194	1.04549	1.24058	1.26309	1.70955
F1-7	Doxifluridine	TYMS	1.76333	1.24934	2.31358	2.25856	2.16977	2.06347	2.03345
F8-14	Tofacitinib	JAK3	2.51243	1.38315	1.92465	1.4932	2.18602	1.21432	2.13975
F15-21	Atiprimod	IL6	1.23183	2.15726	1.85212	2.37361	1.47569	1.77583	1.51946
G1-7	CPI-637	CREB1	0.591527	1.02548	1.20181	1.67829	1.97843	2.04846	2.23355
G8-14	PF-06821497	EZH2	3.23151	3.00016	2.69001	2.85509	2.63248	2.53994	1.95342
G15-21	Ganetespib	HSP90AB1	2.25106	2.29107	1.73081	1.05675	1.57949	1.77958	2.11599
H1-7	Vadimezan	IFNA1	2.07097	2.17477	2.16226	1.90965	2.14225	2.17727	1.94466
H8-14	XL-784	ADAM10	2.29983	1.89714	1.88338	2.27982	2.07972	2.27106	2.01594
H15-21	Dorsomorphin	TGFBR1	0.925434	1.62451	2.01094	1.80335	1.4832	1.70955	1.55823
I1-7	TPOP-146	CREBBP	0.856652	1.60075	2.0247	2.04346	1.73081	1.82461	2.00594
I8-14	EED-226	EED	2.05471	3.03767	2.39487	2.11099	2.18477	2.28482	2.07472
I15-21	CPI-203	IL6	0.957949	0.985462	1.15554	1.26684	1.46194	1.46569	1.68829
J1-7	Suplatast	IL4	1.20682	1.75957	2.11724	2.12975	2.12475	2.11474	1.88463
J8-14	Vactosertib	TGFBR1	1.78083	2.00844	2.15101	1.8121	1.59325	1.82711	1.62076
J15-21	KI-696	NFE2L2	2.43489	2.59997	2.93012	2.78631	1.96342	2.39362	2.07347
K1-7	CPI-703	CREB1	0.68282	1.18806	1.54322	1.76958	1.7133	1.69204	1.65578
K8-14	UNC-1999	EZH2/EZH1	3.1915	2.21354	2.18102	1.68204	2.16101	1.63577	1.96217
K15-21	PF-06651600	JAK3	2.46491	2.03846	1.52947	1.21682	1.74582	1.94841	1.79834
L1-7	Pemetrexed	TYMS	2.68251	4.72722	4.5884	2.47991	1.7108	1.72456	1.51696
L8-14	MLN-4924	UBA3	1.13803	1.17805	1.3894	1.59325	2.07847	2.37111	2.07972
L15-21	NCGC00505117	EP300	0.415195	0.540253	0.540253	0.817883	1.2881	1.51821	0.944193
M1-7	GW-788388	TGFBR1	1.25934	1.98218	2.14476	1.93091	1.43942	1.40441	1.15554
M8-14	Trifluridine	TYMS	2.59497	4.35954	2.81382	1.88839	2.20478	1.63827	1.74957
M15-21	Floxuridine	TYMS	3.85055	4.62342	5.14116	2.11474	1.77958	1.99093	1.88338
N1-7	PF-CBP1	CREBBP	0.769111	1.71205	1.82836	1.82961	1.88463	1.52321	1.3894
N8-14	Apilimod	IL12A	3.87932	2.9939	2.83133	2.88885	2.27607	2.00344	1.75457
N15-21	AN-2728	IL6	1.62701	1.85587	1.75707	1.97718	1.50195	1.98343	1.42942
O1-7	Flucytosine	TYMS	1.67453	1.90839	1.99969	1.63952	1.64952	1.63076	1.23558
O8-14	Galunisertib	TGFBR1	1.43692	1.78083	1.63952	1.35939	1.97718	1.51696	2.38737
O15-21	SAR-405	PIK3C3	1.79459	1.78959	1.65828	1.66453	1.74832	2.10349	1.74582
P1-7	LY-2109761	TGFBR1	0.934188	1.50821	1.87713	1.97217	1.55823	1.76833	1.07425
P8-14	Raltitrexed	TYMS	5.13741	3.91308	5.75395	4.14444	4.22198	3.204	1.54948
P15-21	Aderbasib	ADAM10	1.60075	2.06097	1.30686	1.34313	1.36939	1.84712	1.36689
SUDHL4 cells
Drug Information			Class-I MFI (Fold Change over Vehicle) by Drug Concentration
Plate Position	Drug Name	Consensus Gene Target	23530 nM	5882.5 nM	1470.6 nM	367.7 nM	91.9 nM	23 nM	5.7 nM
A1-7	Tegafur	TYMS	0.819321	1.15374	0.823706	1.22344	1.0665	1.40762	0.902868
A8-14	A-83-01	TGFB1	1.43046	1.07966	0.802473	1.04273	0.646225	0.908408	0.869403
A15-21	Omaveloxolone	NFE2L2	0.349885	0.487669	0.425816	1.59918	0.991955	1.1632	0.829476
B1-7	EPZ011989	EZH2	1.21583	1.07296	1.49232	1.31599	1.391	0.889944	0.919255
B8-14	THZ531	CDK12	0.663765	0.612298	0.529443	0.689845	0.665612	1.46878	0.860171
B15-21	SGC-2085	CARM1	2.01991	0.0713155	1.23175	1.05796	1.12605	1.00165	1.14313
C1-7	CPI-1205	EZH2	1.02219	1.28853	1.18328	1.21375	1.20659	1.06673	1.35569
C8-14	Tazemetostat	EZH2	1.51794	1.60979	1.48978	0.931256	1.02311	1.04388	1.04827
C15-21	NCGC00241036	JARID2	1.40415	1.15074	1.24444	1.07873	0.725849	1.03465	0.863633
D1-7	CPI-360	EZH2	1.11612	1.19875	1.31576	1.62364	1.19482	0.968876	1.10712
D8-14	Tranilast	IL10	0.870788	1.13066	0.70577	1.33676	1.09189	1.22921	1.28783
D15-21	Cridanimod	IFNA1	1.20567	0.92087	1.27583	1.0875	1.06789	1.1879	1.15305
E1-7	NCGC00505118	EP300	0.938872	0.728619	0.980185	1.40531	1.1002	1.38915	0.888559
E8-14	GSK-126	EZH2	0.918793	1.38015	1.23498	0.838246	0.842169	0.816551	0.939565
E15-21	Temsirolimus	MTOR	1.01711	1.05727	1.12282	1.17821	1.20636	1.58348	0.917178
F1-7	Doxifluridine	TYMS	1.51609	1.10735	1.04481	1.2786	1.26822	1.25506	0.807781
F8-14	Tofacitinib	JAK3	1.42977	1.25806	0.860633	0.786779	1.12997	1.14728	1.39492
F15-21	Atiprimod	IL6	0.860633	0.906792	0.778239	1.32291	1.14566	1.10043	0.861787
G1-7	CPI-637	CREB1	0.435509	0.742697	1.01803	1.42793	0.988955	0.906792	0.855556
G8-14	PF-06821497	EZH2	1.62595	1.82651	1.91052	1.64533	1.7792	1.11589	1.35107
G15-21	Ganetespib	HSP90AB1	0.819782	0.719848	0.802704	0.582064	0.687537	1.23175	1.29499
H1-7	Vadimezan	IFNA1	1.23937	0.985262	1.17151	1.17451	1.27214	1.18675	1.05381
H8-14	XL-784	ADAM10	1.39723	0.868711	0.967953	1.04458	0.991955	1.10181	1.17036
H15-21	Dorsomorphin	TGFBR1	0.402275	1.37115	1.15074	1.21883	0.961029	1.1609	1.11705
I1-7	TPOP-146	CREBBP	0.877712	0.923871	1.0575	1.31645	1.46785	1.18536	0.853709
I8-14	EED-226	EED	1.42931	1.26868	1.59594	1.06858	1.13874	1.13597	1.22529
I15-21	CPI-203	IL6	0.541675	0.511902	0.679459	0.78701	0.9788	1.2756	0.886251
J1-7	Suplatast	IL4	0.928025	0.851863	0.956874	0.931025	1.21698	1.19713	0.894098
J8-14	Vactosertib	TGFBR1	0.771316	1.12559	1.03881	1.16297	1.1242	1.15905	1.16274
J15-21	KI-696	NFE2L2	1.26522	1.12697	1.11543	1.358	1.20636	1.10851	0.925025
K1-7	CPI-703	CREB1	0.817244	1.30353	1.17336	1.51863	1.46901	1.53963	1.45747
K8-14	UNC-1999	EZH2/EZH1	1.80666	1.84982	1.48562	1.32084	1.45054	1.49832	1.53317
K15-21	PF-06651600	JAK3	1.5424	1.42539	1.47916	1.54217	1.48978	1.5004	1.30214
L1-7	Pemetrexed	TYMS	4.12199	3.1208	4.14369	2.3758	1.64003	1.28183	1.85859
L8-14	MLN-4924	UBA3	1.40854	2.29687	1.76812	2.4058	1.85743	1.83666	0.970722
L15-21	NCGC00505117	EP300	0.545368	0.316189	0.452127	0.31365	0.712232	0.826475	1.11774
M1-7	GW-788388	TGFBR1	1.38154	1.26499	1.44293	1.18721	1.51863	1.31207	1.5821
M8-14	Trifluridine	TYMS	4.24593	3.71025	2.03007	1.92229	1.04735	1.58279	0.782855
M15-21	Floxuridine	TYMS	4.10168	4.72252	5.13933	4.14322	2.94379	1.06673	1.36146
N1-7	PF-CBP1	CREBBP	0.760237	0.952489	1.42423	1.12997	1.58464	1.29822	1.46301
N8-14	Apilimod	IL12A	2.40049	2.98048	2.19578	2.80254	1.21883	2.00745	1.39885
N15-21	AN-2728	IL6	2.81385	1.53732	1.56825	1.07896	1.40946	0.808012	1.42446
O1-7	Flucytosine	TYMS	1.30053	1.32938	1.04504	1.39977	1.26014	1.52371	1.24306
O8-14	Galunisertib	TGFBR1	1.37161	1.08658	1.46555	1.28091	1.25991	1.28853	1.0785
O15-21	SAR-405	PIK3C3	0.642301	1.39769	1.1332	1.50478	0.911408	1.17059	1.12443
P1-7	LY-2109761	TGFBR1	1.11589	0.944873	1.20913	0.95272	1.38708	1.15374	1.19275
P8-14	Raltitrexed	TYMS	2.69683	3.57732	3.48961	4.89931	2.79862	3.17896	1.07827
P15-21	Aderbasib	ADAM10	1.36815	0.877019	1.35038	1.0785	1.25898	0.78147	1.08243
