## Supplemental table 5 for "Genome-wide Screens Identify Lineage- and Tumor Specific-Genes Modulating MHC-I and MHC-II Immunosurveillance in Human Lymphomas"

### Sheet: Sheet1
	Figure 4A	experiment	One-way ANOVA	Multiple Comparisons
	HBL1	left, KO opposite effects	<0.0001	Dunnett's multiple comparisons test	Mean Diff.	95.00% CI of diff.	Significant?	Summary	Adjusted P Value
				NT vs. C10orf76 KO	0.116	0.06335 to 0.1686	Yes	**	0.0013
				NT vs. IRF2 KO	-0.2025	-0.2551 to -0.1499	Yes	****	<0.0001
	SUDHL5	left, KO opposite effects	<0.0001	Dunnett's multiple comparisons test	Mean Diff.	95.00% CI of diff.	Significant?	Summary	Adjusted P Value
				NT vs. C10orf76 KO	-0.1752	-0.2479 to -0.1024	Yes	***	0.0008
				NT vs. IRF2 KO	0.1706	0.09783 to 0.2433	Yes	***	0.001
	BJAB	right, KO opposite effects	<0.0001	Dunnett's multiple comparisons test	Mean Diff.	95.00% CI of diff.	Significant?	Summary	Adjusted P Value
				AAVS1 vs. BCOR KO	0.1675	0.06323 to 0.2717	Yes	**	0.0066
				AAVS1 vs. BAP1 KO	-0.4303	-0.5346 to -0.3261	Yes	****	<0.0001
	SUDHL5	right, KO opposite effects	<0.0001	Dunnett's multiple comparisons test	Mean Diff.	95.00% CI of diff.	Significant?	Summary	Adjusted P Value
				AAVS1 vs. BCOR KO	-0.5157	-0.5526 to -0.4787	Yes	****	<0.0001
				AAVS1 vs. BAP1 KO	0.2386	0.2016 to 0.2755	Yes	****	<0.0001
	Figure 4D	experiment	One-way ANOVA	Multiple Comparisons
		surface MHC-I	<0.0001	Dunnett's multiple comparisons test	Mean Diff.	95.00% CI of diff.	Significant?	Summary	Adjusted P Value
				NT vs. RFX5 KO	0.5936	0.5800 to 0.6071	Yes	****	<0.0001
				NT vs. SUGT1 KO	0.5909	0.5774 to 0.6045	Yes	****	<0.0001
		surface MHC-II	<0.0001	Dunnett's multiple comparisons test	Mean Diff.	95.00% CI of diff.	Significant?	Summary	Adjusted P Value
				NT vs. RFX5 KO	0.8009	0.7803 to 0.8214	Yes	****	<0.0001
				NT vs. SUGT1 KO	0.8177	0.7971 to 0.8383	Yes	****	<0.0001
	Figure 4E	experiment	One-way ANOVA	Multiple Comparisons
		donor 1	<0.0001	Dunnett's multiple comparisons test	Mean Diff.	95.00% CI of diff.	Significant?	Summary	Adjusted P Value
		(pre-background subtraction)		NT vs. B2M	9.103	7.803 to 10.40	Yes	****	<0.0001
				NT vs. SUGT1	4.573	3.273 to 5.873	Yes	****	<0.0001
				NT vs. NLRC5	6.383	5.083 to 7.683	Yes	****	<0.0001
				NT vs. NT + peptide	-66.67	-67.97 to -65.37	Yes	****	<0.0001
				NT vs. T cells only	10.17	8.873 to 11.47	Yes	****	<0.0001
		donor 2	<0.0001	Dunnett's multiple comparisons test	Mean Diff.	95.00% CI of diff.	Significant?	Summary	Adjusted P Value
		(pre-background subtraction)		NT vs. B2M	30.41	26.57 to 34.24	Yes	****	<0.0001
				NT vs. SUGT1	10.8	6.966 to 14.63	Yes	****	<0.0001
				NT vs. NLRC5	17.97	14.13 to 21.80	Yes	****	<0.0001
				NT vs. NT + peptide	-21.2	-25.03 to -17.37	Yes	****	<0.0001
				NT vs. T cells only	32.76	28.92 to 36.59	Yes	****	<0.0001
	Figure 4G	experiment		Unpaired t test
		HLA-A	SUGT1 KO vs. NT	P value	0.0017
				P value summary	**
				Significantly different (P < 0.05)?	Yes
				One- or two-tailed P value?	Two-tailed
				t, df	t=7.509, df=4
		HLA-B	SUGT1 KO vs. NT	P value	0.0005
				P value summary	***
				Significantly different (P < 0.05)?	Yes
				One- or two-tailed P value?	Two-tailed
				t, df	t=10.33, df=4
		HLA-DRA	SUGT1 KO vs. NT	P value	0.0002
				P value summary	***
				Significantly different (P < 0.05)?	Yes
				One- or two-tailed P value?	Two-tailed
				t, df	t=13.79, df=4
		NLRC5	SUGT1 KO vs. NT	P value	0.2403
				P value summary	ns
				Significantly different (P < 0.05)?	No
				One- or two-tailed P value?	Two-tailed
				t, df	t=1.378, df=4
	Figure 4H	experiment		Unpaired t test
		HLA-A	RFX5 KO vs. NT	P value	0.0507
				P value summary	ns
				Significantly different (P < 0.05)?	No
				One- or two-tailed P value?	Two-tailed
				t, df	t=2.762, df=4
		HLA-B	RFX5 KO vs. NT	P value	0.0005
				P value summary	***
				Significantly different (P < 0.05)?	Yes
				One- or two-tailed P value?	Two-tailed
				t, df	t=10.41, df=4
		HLA-DRA	RFX5 KO vs. NT	P value	0.0007
				P value summary	***
				Significantly different (P < 0.05)?	Yes
				One- or two-tailed P value?	Two-tailed
				t, df	t=9.363, df=4
		NLRC5	RFX5 KO vs. NT	P value	0.2541
				P value summary	ns
				Significantly different (P < 0.05)?	No
				One- or two-tailed P value?	Two-tailed
				t, df	t=1.331, df=4
	Figure 7C	experiment	One-way ANOVA	Multiple Comparisons
		donor 1	<0.0001	Dunnett's multiple comparisons test	Mean Diff.	95.00% CI of diff.	Significant?	Summary	Adjusted P Value
		(pre-background subtraction)		AAVS1 KO vs. EZH2 KO	-15.87	-19.89 to -11.85	Yes	****	<0.0001
				AAVS1 KO vs. B2M KO	9.567	5.546 to 13.59	Yes	***	0.0004
				AAVS1 KO vs. T cells only	15.89	11.87 to 19.91	Yes	****	<0.0001
		donor 2	<0.0001	Dunnett's multiple comparisons test	Mean Diff.	95.00% CI of diff.	Significant?	Summary	Adjusted P Value
		(pre-background subtraction)		AAVS1 KO vs. EZH2 KO	-18.87	-21.54 to -16.19	Yes	****	<0.0001
				AAVS1 KO vs. B2M KO	10.29	7.614 to 12.97	Yes	****	<0.0001
				AAVS1 KO vs. T cells only	14.71	12.03 to 17.39	Yes	****	<0.0001
	Figure 7D	experiment	One-way ANOVA	Multiple Comparisons
		donor 1	<0.0001	Dunnett's multiple comparisons test	Mean Diff.	95.00% CI of diff.	Significant?	Summary	Adjusted P Value
		(pre-background subtraction)		DMSO: vs. TAZ:	-9.481	-13.31 to -5.652	Yes	****	<0.0001
				DMSO: vs. T-cells:	13.25	8.185 to 18.32	Yes	****	<0.0001
		donor 2	<0.0001	Dunnett's multiple comparisons test	Mean Diff.	95.00% CI of diff.	Significant?	Summary	Adjusted P Value
		(pre-background subtraction)		DMSO: vs. TAZ:	-8.6	-12.07 to -5.130	Yes	****	<0.0001
				DMSO: vs. T-cells:	16.87	11.96 to 21.77	Yes	****	<0.0001
	Figure 7E	experiment	One-way ANOVA	Multiple Comparisons
		NLRC5 promoter	<0.0001	Dunnett's multiple comparisons test	Mean Diff.	95.00% CI of diff.	Significant?	Summary	Adjusted P Value
				H3 vs. H3K27me3	0.7632	0.6767 to 0.8497	Yes	****	<0.0001
				H3 vs. H3K4me3	-0.06157	-0.1481 to 0.02492	No	ns	0.1478
		HLA-B promoter	<0.0001	Dunnett's multiple comparisons test	Mean Diff.	95.00% CI of diff.	Significant?	Summary	Adjusted P Value
				H3 vs. H3K27me3	0.6086	0.4682 to 0.7490	Yes	****	<0.0001
				H3 vs. H3K4me3	0.1965	0.05612 to 0.3369	Yes	*	0.0126
